# A conserved population of genetically defined striatal neurons gates opioid reward

**DOI:** 10.64898/2026.07.28.741269

**Authors:** Olivia R. Drake, Caroline M. Fiore, Emily T. Jorgensen, Catherine E. Newman, Luke A. Potter, Austyn Trull, Aditya Pradeep, Lara Ianov, Jamie Peters, Jasper A. Heinsbroek, Jeremy J. Day

## Abstract

A longstanding paradox in striatal circuit architecture is that opioid reward depends on μ-opioid receptors (µORs) in nucleus accumbens medium spiny neurons (MSNs), yet µOR function is not explained by the canonical D1/direct and D2/indirect pathway organization. Here, we identify a rare MSN population marked by *Chst9* that exhibits exceptionally high expression of the µOR and is conserved across species. Notably, Chst9-MSNs comprise a specialized indirect pathway striatal neuron subtype that is molecularly and spatially distinct from canonical striatal populations. Opioids robustly silence Chst9-MSNs, and selective deletion of *Oprm1* from this population abolishes fentanyl-conditioned place preference. These findings establish Chst9-MSNs as a critical substrate for opioid reward and define a new cellular framework for therapies targeting opioid use disorder.
