## Supplementary material for "A conserved population of genetically defined striatal neurons gates opioid reward": Table S1

### Sheet: Standard mouse panel
Supplementary table 1 - Xenium probe panels
Standard probes
Genes	Ensembl_ID	Probesets
2010300C02Rik	ENSMUSG00000026090	8
Acsbg1	ENSMUSG00000032281	7
Acta2	ENSMUSG00000035783	8
Acvrl1	ENSMUSG00000000530	8
Adamts2	ENSMUSG00000036545	8
Adamtsl1	ENSMUSG00000066113	8
Adgrl4	ENSMUSG00000039167	8
Aldh1a2	ENSMUSG00000013584	7
Angpt1	ENSMUSG00000022309	8
Ano1	ENSMUSG00000031075	8
Aqp4	ENSMUSG00000024411	8
Arc	ENSMUSG00000022602	8
Arhgap12	ENSMUSG00000041225	8
Arhgap25	ENSMUSG00000030047	8
Arhgap6	ENSMUSG00000031355	8
Arhgef28	ENSMUSG00000021662	8
Bcl11b	ENSMUSG00000048251	8
Bdnf	ENSMUSG00000048482	8
Bhlhe22	ENSMUSG00000025128	8
Bhlhe40	ENSMUSG00000030103	8
Btbd11	ENSMUSG00000020042	8
Cabp7	ENSMUSG00000009075	8
Cacna2d2	ENSMUSG00000010066	8
Calb1	ENSMUSG00000028222	8
Calb2	ENSMUSG00000003657	7
Car4	ENSMUSG00000000805	8
Carmn	ENSMUSG00000097324	8
Cbln1	ENSMUSG00000031654	8
Cbln4	ENSMUSG00000067578	8
Ccn2	ENSMUSG00000019997	8
Cd24a	ENSMUSG00000047139	8
Cd300c2	ENSMUSG00000044811	8
Cd44	ENSMUSG00000005087	8
Cd53	ENSMUSG00000040747	8
Cd68	ENSMUSG00000018774	8
Cd93	ENSMUSG00000027435	8
Cdh13	ENSMUSG00000031841	8
Cdh20	ENSMUSG00000050840	8
Cdh4	ENSMUSG00000000305	8
Cdh6	ENSMUSG00000039385	8
Cdh9	ENSMUSG00000025370	8
Chat	ENSMUSG00000021919	8
Chodl	ENSMUSG00000022860	8
Chrm2	ENSMUSG00000045613	8
Cldn5	ENSMUSG00000041378	4
Clmn	ENSMUSG00000021097	8
Cntn6	ENSMUSG00000030092	8
Cntnap4	ENSMUSG00000031772	8
Cntnap5b	ENSMUSG00000067028	8
Cobll1	ENSMUSG00000034903	8
Col19a1	ENSMUSG00000026141	8
Col1a1	ENSMUSG00000001506	7
Col6a1	ENSMUSG00000001119	8
Cort	ENSMUSG00000028971	4
Cplx3	ENSMUSG00000039714	7
Cpne4	ENSMUSG00000032564	8
Cpne6	ENSMUSG00000022212	8
Cpne8	ENSMUSG00000052560	8
Crh	ENSMUSG00000049796	8
Cspg4	ENSMUSG00000032911	8
Cux2	ENSMUSG00000042589	8
Cwh43	ENSMUSG00000029154	8
Cyp1b1	ENSMUSG00000024087	8
Dcn	ENSMUSG00000019929	8
Deptor	ENSMUSG00000022419	8
Dkk3	ENSMUSG00000030772	8
Dner	ENSMUSG00000036766	8
Dpy19l1	ENSMUSG00000043067	8
Dpyd	ENSMUSG00000033308	8
Ebf3	ENSMUSG00000010476	8
Emcn	ENSMUSG00000054690	8
Epha4	ENSMUSG00000026235	7
Eya4	ENSMUSG00000010461	8
Fezf2	ENSMUSG00000021743	8
Fgd5	ENSMUSG00000034037	8
Fhod3	ENSMUSG00000034295	8
Fibcd1	ENSMUSG00000026841	8
Fign	ENSMUSG00000075324	8
Fmod	ENSMUSG00000041559	8
Fn1	ENSMUSG00000026193	8
Fos	ENSMUSG00000021250	8
Foxp2	ENSMUSG00000029563	8
Gad1	ENSMUSG00000070880	4
Gad2	ENSMUSG00000026787	4
Gadd45a	ENSMUSG00000036390	8
Galnt14	ENSMUSG00000024064	8
Garnl3	ENSMUSG00000038860	8
Gfap	ENSMUSG00000020932	4
Gfra2	ENSMUSG00000022103	8
Gjb2	ENSMUSG00000046352	8
Gjc3	ENSMUSG00000056966	8
Gli3	ENSMUSG00000021318	7
Gm19410	ENSMUSG00000109372	8
Gm2115	ENSMUSG00000097789	8
Gng12	ENSMUSG00000036402	8
Gpr17	ENSMUSG00000052229	8
Grik3	ENSMUSG00000001985	8
Gsg1l	ENSMUSG00000046182	8
Gucy1a1	ENSMUSG00000033910	8
Hapln1	ENSMUSG00000021613	8
Hat1	ENSMUSG00000027018	8
Hpcal1	ENSMUSG00000071379	8
Hs3st2	ENSMUSG00000046321	8
Htr1f	ENSMUSG00000050783	8
Id2	ENSMUSG00000020644	8
Igf1	ENSMUSG00000020053	8
Igf2	ENSMUSG00000048583	8
Igfbp4	ENSMUSG00000017493	8
Igfbp5	ENSMUSG00000026185	8
Igfbp6	ENSMUSG00000023046	6
Igsf21	ENSMUSG00000040972	8
Ikzf1	ENSMUSG00000018654	8
Inpp4b	ENSMUSG00000037940	8
Kcnh5	ENSMUSG00000034402	8
Kcnmb2	ENSMUSG00000037610	8
Kctd12	ENSMUSG00000098557	7
Kctd8	ENSMUSG00000037653	8
Kdr	ENSMUSG00000062960	8
Lamp5	ENSMUSG00000027270	8
Laptm5	ENSMUSG00000028581	8
Ly6a	ENSMUSG00000075602	8
Lypd6	ENSMUSG00000050447	8
Mapk4	ENSMUSG00000024558	8
Mdga1	ENSMUSG00000043557	8
Mecom	ENSMUSG00000027684	8
Meis2	ENSMUSG00000027210	8
Myl4	ENSMUSG00000061086	8
Myo16	ENSMUSG00000039057	8
Ndst3	ENSMUSG00000027977	8
Ndst4	ENSMUSG00000027971	8
Necab1	ENSMUSG00000040536	8
Necab2	ENSMUSG00000031837	7
Nell1	ENSMUSG00000055409	8
Neto2	ENSMUSG00000036902	8
Neurod6	ENSMUSG00000037984	7
Nostrin	ENSMUSG00000034738	8
Npnt	ENSMUSG00000040998	8
Npy2r	ENSMUSG00000028004	8
Nr2f2	ENSMUSG00000030551	8
Nrep	ENSMUSG00000042834	8
Nrn1	ENSMUSG00000039114	8
Nrp2	ENSMUSG00000025969	8
Nts	ENSMUSG00000019890	8
Ntsr2	ENSMUSG00000020591	5
Nwd2	ENSMUSG00000090061	8
Nxph3	ENSMUSG00000046719	8
Opalin	ENSMUSG00000050121	8
Opn3	ENSMUSG00000026525	8
Orai2	ENSMUSG00000039747	8
Paqr5	ENSMUSG00000032278	8
Parm1	ENSMUSG00000034981	8
Pcsk5	ENSMUSG00000024713	8
Pde11a	ENSMUSG00000075270	8
Pde7b	ENSMUSG00000019990	8
Pdgfra	ENSMUSG00000029231	8
Pdyn	ENSMUSG00000027400	7
Pdzd2	ENSMUSG00000022197	7
Pdzrn3	ENSMUSG00000035357	8
Pecam1	ENSMUSG00000020717	8
Penk	ENSMUSG00000045573	8
Pglyrp1	ENSMUSG00000030413	5
Pip5k1b	ENSMUSG00000024867	8
Pkib	ENSMUSG00000019876	8
Plch1	ENSMUSG00000036834	8
Plcxd2	ENSMUSG00000087141	8
Plcxd3	ENSMUSG00000049148	8
Plekha2	ENSMUSG00000031557	8
Pln	ENSMUSG00000038583	8
Pou3f1	ENSMUSG00000090125	4
Ppp1r1b	ENSMUSG00000061718	8
Prdm8	ENSMUSG00000035456	8
Prox1	ENSMUSG00000010175	8
Prph	ENSMUSG00000023484	6
Prr16	ENSMUSG00000073565	8
Prss35	ENSMUSG00000033491	8
Pthlh	ENSMUSG00000048776	8
Pvalb	ENSMUSG00000005716	6
Rab3b	ENSMUSG00000003411	8
Rasgrf2	ENSMUSG00000021708	8
Rasl10a	ENSMUSG00000034209	4
Rbp4	ENSMUSG00000024990	8
Rfx4	ENSMUSG00000020037	8
Rims3	ENSMUSG00000032890	8
Rmst	ENSMUSG00000112117	8
Rnf152	ENSMUSG00000047496	8
Ror1	ENSMUSG00000035305	8
Rorb	ENSMUSG00000036192	8
Rprm	ENSMUSG00000075334	8
Rspo1	ENSMUSG00000028871	7
Rspo2	ENSMUSG00000051920	8
Rxfp1	ENSMUSG00000034009	7
Satb2	ENSMUSG00000038331	8
Sdk2	ENSMUSG00000041592	8
Sema3a	ENSMUSG00000028883	8
Sema3d	ENSMUSG00000040254	8
Sema3e	ENSMUSG00000063531	8
Sema5b	ENSMUSG00000052133	7
Sema6a	ENSMUSG00000019647	8
Shisa6	ENSMUSG00000053930	8
Siglech	ENSMUSG00000051504	8
Sipa1l3	ENSMUSG00000030583	8
Sla	ENSMUSG00000022372	8
Slc13a4	ENSMUSG00000029843	7
Slc17a6	ENSMUSG00000030500	8
Slc17a7	ENSMUSG00000070570	2
Slc39a12	ENSMUSG00000036949	8
Slc44a5	ENSMUSG00000028360	8
Slc6a3	ENSMUSG00000021609	8
Slfn5	ENSMUSG00000054404	8
Slit2	ENSMUSG00000031558	8
Sncg	ENSMUSG00000023064	6
Sntb1	ENSMUSG00000060429	8
Sorcs3	ENSMUSG00000063434	8
Sox10	ENSMUSG00000033006	8
Sox11	ENSMUSG00000063632	8
Sox17	ENSMUSG00000025902	8
Spag16	ENSMUSG00000053153	8
Spi1	ENSMUSG00000002111	8
Spp1	ENSMUSG00000029304	8
Sst	ENSMUSG00000004366	2
Stard5	ENSMUSG00000046027	7
Strip2	ENSMUSG00000039629	8
Syndig1	ENSMUSG00000074736	6
Syt17	ENSMUSG00000058420	8
Syt2	ENSMUSG00000026452	8
Syt6	ENSMUSG00000027849	8
Tacr1	ENSMUSG00000030043	8
Tanc1	ENSMUSG00000035168	8
Th	ENSMUSG00000000214	8
Thsd7a	ENSMUSG00000032625	8
Tle4	ENSMUSG00000024642	8
Tmem132d	ENSMUSG00000034310	8
Tmem163	ENSMUSG00000026347	8
Tmem255a	ENSMUSG00000036502	8
Tox	ENSMUSG00000041272	8
Trbc2	ENSMUSG00000076498	4
Trem2	ENSMUSG00000023992	4
Trp73	ENSMUSG00000029026	8
Trpc4	ENSMUSG00000027748	7
Unc13c	ENSMUSG00000062151	8
Vat1l	ENSMUSG00000046844	8
Vip	ENSMUSG00000019772	8
Vwc2l	ENSMUSG00000045648	8
Wfs1	ENSMUSG00000039474	8
Zfp366	ENSMUSG00000050919	8
Zfp536	ENSMUSG00000043456	8
Zfpm2	ENSMUSG00000022306	8
Custom probes
Gene	Ensembl ID	Probesets
Adora2a	ENSMUSG00000020178	8
Arhgap15	ENSMUSG00000049744	8
Chst9	ENSMUSG00000047161	8
Crhr1	ENSMUSG00000018634	8
Drd1	ENSMUSG00000021478	8
Drd2	ENSMUSG00000032259	8
Drd3	ENSMUSG00000022705	8
Fkbp5	ENSMUSG00000024222	8
Fosb	ENSMUSG00000003545	8
Gch1	ENSMUSG00000037580	8
Grm8	ENSMUSG00000024211	8
Htr1a	ENSMUSG00000021721	8
Htr1b	ENSMUSG00000049511	8
Htr2a	ENSMUSG00000034997	8
Htr2b	ENSMUSG00000026228	8
Htr2c	ENSMUSG00000041380	8
Htr4	ENSMUSG00000026322	8
Kit	ENSMUSG00000005672	8
Mbp	ENSMUSG00000041607	8
Npas1	ENSMUSG00000001988	8
Npy	ENSMUSG00000029819	7
Nr3c1	ENSMUSG00000024431	8
Ntrk2	ENSMUSG00000055254	8
Oprd1	ENSMUSG00000050511	8
Oprk1	ENSMUSG00000025905	8
Oprl1	ENSMUSG00000027584	8
Oprm1	ENSMUSG00000000766	8
Pnoc	ENSMUSG00000045731	8
Reln	ENSMUSG00000042453	8
Slc1a2	ENSMUSG00000005089	8
Slc17a8	ENSMUSG00000019935	8
Slc26a7	ENSMUSG00000040569	8
Slc32a1	ENSMUSG00000037771	8
Tac1	ENSMUSG00000061762	8
Tac2	ENSMUSG00000025400	8
Tshz1	ENSMUSG00000046982	8
Creb1	ENSMUSG00000025958	8
Egr1	ENSMUSG00000038418	8
Egr2	ENSMUSG00000037868	8
Gbx1	ENSMUSG00000067724	8
Nr4a1	ENSMUSG00000023034	8
Nr4a2	ENSMUSG00000026826	8
Nr4a3	ENSMUSG00000028341	8
Rheb	ENSMUSG00000028945	8
Trh	ENSMUSG00000005892	8
Bnc2	ENSMUSG00000028487	8
C3	ENSMUSG00000024164	8
Calcr	ENSMUSG00000023964	8
Cd74	ENSMUSG00000024610	8
Crhr2	ENSMUSG00000003476	8
Cx3cr1	ENSMUSG00000052336	8
Dscam	ENSMUSG00000050272	8
Ebf1	ENSMUSG00000057098	8
Egr3	ENSMUSG00000033730	8
Egr4	ENSMUSG00000071341	7
Gadd45b	ENSMUSG00000015312	8
Gadd45g	ENSMUSG00000021453	8
Gria1	ENSMUSG00000020524	8
Gria2	ENSMUSG00000033981	8
Gria3	ENSMUSG00000001986	8
Grik1	ENSMUSG00000022935	8
Grin1	ENSMUSG00000026959	8
Grin2a	ENSMUSG00000059003	8
Grin2b	ENSMUSG00000030209	8
Grin3a	ENSMUSG00000039579	8
Grin3b	ENSMUSG00000035745	8
Grm2	ENSMUSG00000023192	8
Grm4	ENSMUSG00000063239	8
Grm5	ENSMUSG00000049583	8
Grm7	ENSMUSG00000056755	8
Homer1	ENSMUSG00000007617	8
Htr7	ENSMUSG00000024798	8
Junb	ENSMUSG00000052837	8
Kcnq2	ENSMUSG00000016346	8
Kcnq3	ENSMUSG00000056258	8
Kcnq5	ENSMUSG00000028033	8
Mmp9	ENSMUSG00000017737	8
Nptx1	ENSMUSG00000025582	8
Npy1r	ENSMUSG00000036437	8
Rxfp2	ENSMUSG00000053368	8
Snap25	ENSMUSG00000027273	8
Tcf4	ENSMUSG00000053477	8
Tcf7l2	ENSMUSG00000024985	8
Tnr	ENSMUSG00000015829	8
Trpc3	ENSMUSG00000027716	8
Vcan	ENSMUSG00000021614	8
Casz1	ENSMUSG00000028977	8
Cnr1	ENSMUSG00000044288	8
Gabrq	ENSMUSG00000031344	8
Gpr6	ENSMUSG00000046922	8
Hs6st3	ENSMUSG00000053465	8
Rxra	ENSMUSG00000015846	8
Slc6a2	ENSMUSG00000055368	8
Slc6a4	ENSMUSG00000020838	8
Smoc2	ENSMUSG00000023886	8
Xist	ENSMUSG00000086503	8
Cartpt	ENSMUSG00000021647	8
Adra2a	ENSMUSG00000033717	8
Bcan	ENSMUSG00000004892	8
Nr3c2	ENSMUSG00000031618	8
