## Supplementary material for "A conserved population of genetically defined striatal neurons gates opioid reward": Table S2

### Sheet: Sheet1
Supplementary table 2 - Viral vectors used in this study
Virus	Serotype	Promoter	Cargo	Source	Product Number	Titer
AAV9-hsyn-DIO-EGFP	AAV9	hsyn	EGFP	Addgene	50457-AAV9	10000000000000
AAV9-FLEX-SaCas9-U6-sgOprm1	AAV9	CMV, U6	SaCas9, sgOprm1	Constructed in this study, packaged by VectorBuilder	P250624-1030stp	10000000000000
AAV9-FLEX-SaCas9-U6-sglacZ	AAV9	CMV, U6	SaCas9, sglacZ	Constructed in this study, packaged by VectorBuilder	P250624-1030stp	10000000000000
