## Supplementary material for "A conserved population of genetically defined striatal neurons gates opioid reward": Table S3

### Sheet: Sheet1
Supplementary table 3 - Antibodies and immunohistochemistry reagents
Primary antibodies
Antigen	Host	Vendor	Catalog #	RRID	Dilution	Application
RFP	Rabbit	Rockland	600-401-379	AB_2209751	1:250	Validation, tracing
RFP	Guinea pig	Synaptic Systems	390005	AB_2737051	1:250	pPDH
Substance P	Rabbit	ImmunoStar	20064	AB_572266	1:500	Projection mapping
µOR	Rabbit	ImmunoStar	24216	AB_572251	1:1000	µOR KO
HA	Mouse	Sigma-Aldrich	H9658	AB_260092	1:1000	µOR KO
pPDH	Rabbit	Cell Signaling Technology	37115	AB_2923272	1:500	pPDH
Secondary antibodies
Target host	Fluorophore	Vendor	Catalog #	RRID	Dilution	Application
Goat anti-rabbit	Alexa Fluor 488	Thermo Fisher Scientific	A-11034	AB_2576217	1:500	µOR KO, pPDH
Goat anti-rabbit	Alexa Fluor 546	Thermo Fisher Scientific	A-11010	AB_2534077	1:500	Validation, tracing
Goat anti-guinea pig	Alexa Fluor 594	Thermo Fisher Scientific	A-11076	AB_2534120	1:500	pPDH immunolabeling
Biotinylated anti-mouse	—	Vector Laboratories	BA-9200	AB_2336171	1:200	HA signal amplification
Streptavidin	Alexa Fluor 647	Thermo Fisher Scientific	S21374	—	1:500	HA signal amplification
